# The Transition from Acute to Chronic Pain: Dynamic Epigenetic Reprogramming of the Mouse Prefrontal Cortex up to One Year Following Nerve Injury

**DOI:** 10.1101/2020.02.22.956128

**Authors:** Lucas Topham, Stephanie Gregoire, HyungMo Kang, Mali Salmon-Divon, Elad Lax, Magali Millecamps, Moshe Szyf, Laura Stone

## Abstract

Chronic pain is associated with persistent structural and functional changes throughout the neuroaxis, including in the prefrontal cortex (PFC). The PFC is important in the integration of sensory, cognitive and emotional information and in conditioned pain modulation. We previously reported wide-spread epigenetic reprogramming in the PFC many months following nerve injury in rodents. Epigenetic modifications, including DNA methylation, can drive changes in gene expression without modifying DNA sequences. To date, little is known about epigenetic dysregulation at the onset of acute pain or how it progresses as pain transitions from acute to chronic. We hypothesize that acute pain following injury results in rapid and persistent epigenetic remodelling in the PFC that evolves as pain becomes chronic. We further propose that understanding epigenetic remodelling will provide insights into the mechanisms driving pain-related changes in the brain. Epigenome-wide analysis was performed in the mouse PFC 1 day, 2 weeks, 6 months, and 1 year following peripheral injury using the spared nerve injury (SNI) in mice. SNI resulted in rapid and persistent changes in DNA methylation, with robust differential methylation observed between SNI and sham-operated control mice at all time points. Hundreds of differentially methylated genes were identified, including many with known function in pain. Pathway analysis revealed enrichment in genes related to stimulus response at early time points, immune function at later time points and actin and cytoskeletal regulation throughout the time course. Increased attention to pain chronicity as a factor is recommended for both pain research and management.
