## Supplemental Table 2 for "The Transition from Acute to Chronic Pain: Dynamic Epigenetic Reprogramming of the Mouse Prefrontal Cortex up to One Year Following Nerve Injury"

chr10	3110060	3110270
chr10	22142530	22142880
chr10	22142830	22143070
chr10	58223870	58224100
chr10	58225260	58225500
chr10	58228320	58228520
chr11	3148660	3148860
chr11	3154960	3155170
chr11	3158530	3158750
chr11	3161780	3161990
chr11	3167020	3167250
chr11	3169390	3169620
chr11	3172450	3172670
chr11	3172950	3173190
chr11	3184190	3185750
chr11	3185700	3186360
chr11	3186330	3189230
chr11	3189190	3190740
chr11	3190750	3191000
chr11	3190960	3194430
chr11	3194400	3195310
chr11	3195240	3197220
chr11	3197340	3197950
chr11	3197890	3198700
chr11	3198630	3199440
chr11	3199350	3200120
chr11	54139940	54140230
chr11	54140470	54140740
chr11	88967720	88969600
chr11	88969850	88970350
chr11	109011550	109012090
chr12	3109920	3110150
chr12	105436040	105436270
chr13	3372960	3373380
chr13	3373410	3373630
chr13	77438870	77439090
chr13	97190460	97190690
chr13	99790830	99791090
chr13	119488570	119489320
chr13	119597600	119598320
chr13	119599860	119600050
chr13	119601360	119601600
chr13	119601800	119602210
chr13	119602360	119602580
chr13	119609430	119611430
chr13	119612760	119613370
chr13	119613360	119617690
chr14	19415650	19417330
chr14	19417240	19417660
chr14	19417570	19418920
chr14	19418830	19419720
chr14	47454330	47454510
chr15	75085430	75085920
chr15	75085990	75086240
chr15	75086150	75086550
chr15	75086540	75087110
chr16	11143960	11144170
chr16	57391420	57391740
chr17	13305860	13306280
chr17	13590820	13591650
chr17	13654880	13655120
chr17	36231170	36231390
chr17	39842910	39846780
chr17	39846920	39847160
chr17	39847090	39847310
chr17	39847400	39847720
chr17	39847630	39848880
chr18	3005550	3005770
chr18	3005700	3006050
chr18	12949190	12949400
chr18	40307970	40308340
chr18	68691990	68692230
chr19	45650030	45650310
chr19	61199640	61199880
chr19	61224310	61224530
chr19	61266550	61266760
chr19	61266920	61267210
chr1	24612620	24612850
chr1	48881430	48881690
chr1	58613870	58614090
chr1	78573920	78574140
chr1	88217960	88221950
chr1	88223300	88224760
chr1	133595120	133595340
chr1	183299040	183299660
chr1	195241610	195241820
chr2	3050030	3050410
chr2	5379200	5379420
chr2	22743580	22743780
chr2	22744760	22744980
chr2	90395030	90395240
chr2	98662130	98663060
chr2	98663540	98664150
chr2	98664780	98665020
chr2	98664970	98665250
chr2	98666140	98667390
chr2	181917260	181917590
chr2	181917550	181917990
chr2	181918970	181919260
chr2	181928340	181928570
chr2	181928950	181929170
chr2	181929220	181929430
chr2	181930800	181931020
chr3	5860530	5860830
chr3	8245690	8245930
chr3	8246280	8246640
chr4	34935690	34935910
chr4	70378040	70378320
chr4	118548460	118548700
chr5	14914900	14915120
chr5	15006590	15006820
chr5	15462500	15462730
chr5	15463060	15463290
chr5	15486990	15487190
chr5	134378920	134379160
chr5	137152130	137152510
chr5	146260900	146261410
chr6	3201380	3201610
chr6	103648970	103649310
chr7	12010340	12010870
chr8	14306800	14307040
chr8	15519790	15520030
chr8	19711890	19712070
chr9	2999900	3000320
chr9	3000270	3000570
chr9	3000900	3001100
chr9	3001300	3001520
chr9	3004390	3004680
chr9	3004690	3004900
chr9	3005000	3005220
chr9	3005800	3006030
chr9	3006960	3007180
chr9	3008880	3009040
chr9	3015170	3015420
chr9	3015590	3015830
chr9	3016770	3016980
chr9	3017410	3017650
chr9	3018240	3018540
chr9	3018650	3018870
chr9	3019220	3019450
chr9	3021160	3021370
chr9	3021990	3022300
chr9	3024660	3024880
chr9	3025350	3025690
chr9	3026530	3026860
chr9	3027010	3027250
chr9	3027660	3027880
chr9	3028670	3028880
chr9	3030040	3030330
chr9	3031910	3032130
chr9	3032250	3032560
chr9	3032570	3032790
chr9	3034090	3034300
chr9	3034950	3035160
chr9	3035610	3036180
chr9	3036200	3036480
chr9	3036420	3036660
chr9	3037250	3037460
chr9	3037910	3038120
chr9	3038050	3038300
chr9	24541940	24542200
chr9	35305120	35305620
chr9	110281190	110281400
chr9	123872950	123873160
